# Chemosynthetic Symbioses as Hidden Hubs of DMSP and Organosulfur Cycling in Marine Sediments

**DOI:** 10.64898/2025.12.05.692484

**Authors:** E. Kröber, K. Weinert, A. Mankowski, I.C. Özsefil, A. Porta Fidalgo, G. D’Angelo, C. Bannon, A.L. de Oliveira, H. Schäfer, N. Dubilier

## Abstract

Chemosynthetic symbioses between animals and bacteria are known to underpin productivity in the deep sea, yet the diversity of energy and carbon sources sustaining these associations in shallow-water environments remains poorly understood. Dimethylsulfoniopropionate (DMSP) is highly abundant in coastal habitats, where it is produced by seagrasses, phytoplankton, and heterotrophic bacteria, and occurs together with its breakdown product dimethyl sulfide (DMS) in shallow-water sediments. Here we show, supported by genomic and transcriptomic evidence, that DMSP and DMS cycling are integral to the energy and carbon metabolism of the gutless oligochaete *Olavius algarvensis* and its chemosynthetic symbionts. By assigning DMSP degradation pathways to individual members of the host’s microbial community, we reconstructed a network integrating demethylation and cleavage with energy conservation, methionine biosynthesis, and acetate assimilation into polyhydroxyalkanoates. We also identified a host-encoded methanethiol oxidase (MtoX) suggesting host participation in MeSH detoxification. Comparative metagenomic analyses of more than 60 gutless oligochaete species from globally distributed habitats showed that key DMSP- and DMS-processing genes (*dddP*, *dmdA*, *tmm*, *dmsA*) are widespread, indicating that organosulfur metabolism is a conserved feature of these symbioses. Our findings expand the recognized metabolic repertoire of shallow-water chemosynthetic symbioses and provide evidence that these associations directly contribute to marine DMSP and DMS cycling.
