## Supplementary Table S1 for "Chemosynthetic Symbioses as Hidden Hubs of DMSP and Organosulfur Cycling in Marine Sediments"

### Sheet: Sheet1
Gene	Accession(s)	Protein
dmdA	Q5LS57	Dimethylsulfonioproprionate demethylase
dmdB	Q5LRT0	3-methylmercaptopropionyl-CoA ligase
dmdC	Q5LLW7	3-methylmercaptopropionyl-CoA dehydrogenase
dmdD	Q5LLW6	Methylthioacryloyl-CoA hydratase
ddhA	Q8GPG4	Dimethylsulfide dehydrogenase subunit alpha
ddhB	Q8GPG3	Dimethylsulfide dehydrogenase subunit beta
dmoA	E9JFX9; A0A098KIY1	Dimethyl-sulfide monooxygenase
dmsA	P18775	Dimethyl sulfoxide reductase, chain A
dmsB	EGJ88464.1	Dimethyl sulfoxide reductase, chain B
dorA	Q52675	Dimethyl sulfoxide/trimethylamine N-oxide reductase
torA	AJ006085.1	Trimethyl amine N-oxide reductase
mtoX	MDMS009_211; MDMS009_768	Methanethiol monooxygenase
dddL	A3SC37	DMSP lyase
dddP	AAV95561.1	DMSP lyase
dddD	D0U568	DMSP lyase
dddT	D0U567	DMSP lyase
dddY	E7DDH2	DMSP lyase
dddQ	Q5LT18	DMSP lyase
dddW	Q5LW89	DMSP lyase
dddX	7CM9_1	DMSP lyase
tmm	Q5LT63	Trimethylamine (TMA) monooxygenase
