## Supplementary Table S2 for "Chemosynthetic Symbioses as Hidden Hubs of DMSP and Organosulfur Cycling in Marine Sediments"

### Sheet: Sheet1
Marker gene	Primary query reference(s)	Primary query accession(s)	Search database	Search tool	Hit count (n)	E-value range (reported)	Min. Gene length [aa]	Min. Idenity [%]	Manual curation	Alignment tool / size	Phylogeny (IQ-TREE settings)	Notes
dmdA	Ruegeria pomeroyi DSS-3	Q5LS57	gutless oligochaete metagenomes (275 assemblies Olavius & Inanidrillus)	tBLASTn	167	1.71E-54 to 6.87E-147	138	32	BLASTX confirm	Clustal Omega (Geneious 2021.0.3) / 230 seqs	IQ-TREE v1.6.12; ModelFinder; UFBoot	Includes References from Reisch et al. 2008
dmdB	Curated set (incl. Bullock et al. 2014)	Q5LRT0	gutless oligochaete metagenomes (275 assemblies Olavius & Inanidrillus)	tBLASTn	190	1.52E-60 to 0	199	42	BLASTX confirm	Clustal Omega (Geneious 2021.0.3) / 214 seqs	IQ-TREE v1.6.12; ModelFinder; UFBoot
dddP	Curated set (Todd 2009; Wang 2015; UniProt)	AAV95561.1	gutless oligochaete metagenomes (275 assemblies Olavius & Inanidrillus)	tBLASTn	318	2.1E-100 to 0	155	43	BLASTX confirm	Clustal Omega (Geneious 2021.0.3) / 357 seqs	IQ-TREE v1.6.12; ModelFinder; UFBoot
dddD	Curated set (Chiou 2023; Liu 2022; UniProt)	D0U568	gutless oligochaete metagenomes (275 assemblies Olavius & Inanidrillus)	tBLASTn	20	3.11E-153 to 0	273	41	BLASTX confirm	Clustal Omega (Geneious 2021.0.3) / 107 seqs	IQ-TREE v1.6.12; ModelFinder; UFBoot
dmoA	Curated set (incl. Hammers et al. 2020)	E9JFX9; A0A098KIY1	gutless oligochaete metagenomes (275 assemblies Olavius & Inanidrillus)	tBLASTn	8	2.27E-120 to 1.13E-170	258	45	BLASTX confirm	Clustal Omega (Geneious 2021.0.3) / 78 seqs	IQ-TREE v1.6.12; ModelFinder; UFBoot
ddhA	Rhodovulum sulfidophilum	Q8GPG4	gutless oligochaete metagenomes (275 assemblies Olavius & Inanidrillus)	tBLASTn	135	3.7E-31 to 0	254	76	BLASTX confirm	Clustal Omega (Geneious 2021.0.3) / 297 seqs	IQ-TREE v1.6.12; ModelFinder; UFBoot	Type I-III variants included
dmsA	Curated set (literature/uniprot)	P18775	gutless oligochaete metagenomes (275 assemblies Olavius & Inanidrillus)	tBLASTn	120	1.02E-98 to 0	223	32	BLASTX confirm	Clustal Omega (Geneious 2021.0.3) / 362 seqs	IQ-TREE v1.6.12; ModelFinder; UFBoot
dorA/torA	Curated set (literature/uniprot)	Q52675; AJ006085.1	gutless oligochaete metagenomes (275 assemblies Olavius & Inanidrillus)	tBLASTn	122	2.75E-116 to 0	243	30	BLASTX confirm	Clustal Omega (Geneious 2021.0.3) / 283 seqs	IQ-TREE v1.6.12; ModelFinder; UFBoot
mtoX	Methylophaga thiooxidans DMS010	MDMS009_211; MDMS009_768	gutless oligochaete metagenomes (275 assemblies Olavius & Inanidrillus)	tBLASTn	68	2.33E-47 to 0	96	63	BLASTX confirm	Clustal Omega (Geneious 2021.0.3) / 537 seqs	IQ-TREE v1.6.12; ModelFinder; UFBoot	Includes References from Eyice et al. 2018
tmm	Curated set (incl. Chen et al. 2011)	Q5LT63	gutless oligochaete metagenomes (275 assemblies Olavius & Inanidrillus)	tBLASTn	296	1.31E-101 to 0	147	52	BLASTX confirm	Clustal Omega (Geneious 2021.0.3) / 311 seqs	IQ-TREE v1.6.12; ModelFinder; UFBoot
